# Seeing or believing in hyperplexed spatial proteomics via antibodies. New and old biases for an image-based technology

**DOI:** 10.1101/2024.08.02.606335

**Authors:** Maddalena M Bolognesi, Lorenzo Dall’Olio, Amy Maerten, Simone Borghesi, Gastone Castellani, Giorgio Cattoretti

**Author notes:** Corresponding Author: Giorgio Cattoretti, MD Pathology, Department of Medicine and Surgery, Universitá di Milano-Bicocca, 20900 Monza (MI), Italy. equally contributed (Maddalena M Bolognesi, Lorenzo Dall’Olio).

## Abstract

Hyperplexed in-situ targeted proteomics via antibody immunodetection (i.e. > 15 markers) is changing how we classify cells and tissues. Differently from other high-dimensional single-cell assays (flow cytometry, single cell RNA sequencing), the human eye is a necessary component in multiple procedural steps: image segmentation, signal thresholding, antibody validation and iconographic rendering. Established methods complement the human image evaluation, but may carry undisclosed biases in such a new context, therefore we re-evaluate all the steps in hyperplexed proteomics. We found that the human eye can discriminate less than 64 out of 256 gray levels and has limitations in discriminating luminance levels in conventional histology images. Furthermore, only images containing visible signals are selected and eye-guided digital thresholding separates signal from noise. BRAQUE, a hyperplexed proteomic tool, can extract, in a marker-agnostic fashion, granular information from markers which have a very low signal-to-noise ratio and therefore are not visualized by traditional visual rendering. By analyzing a public human lymph node dataset, we also found unpredicted staining results by validated antibodies, which highlight the need to upgrade the definition of antibody specificity in hyperplexed immunostaining. Spatially hyperplexed methods upgrade and supplant traditional image-based analysis of tissue immunostaining, beyond the human eye contribution.

**IMPACT STATEMENT:** Staining with multiple biomarkers a single tissue section, multiplex staining, is changing how we examine in-situ normalcy, pathology and the interrelationship of good and bad biological actors. Bioinformatic pipelines developed to deal with high-dimensional datasets such as single cell RNA sequencing or multiparameter flow-cytometry have been adapted to analogous types of data derived from tissue, and co-exist with conventional image analysis tools and human eye-guided image evaluation. We wanted to evaluate if multiplex staining with more than 15 markers (hyperplexed) has comparable sensitivity to conventional image analysis and if these latter analysis tools carry undisclosed biases and should not be used together with hyperplexed staining. We found that the human eye has a reduced discriminative power for grayscale and luminance levels compared to the 8-bit available spectrum, affecting positive signal recognition above the noise. We also found that the granular analytical power of recent bioinformatic pipelines can extract information from images which defy human eye perception and deliver information unattainable with existing image analysis tools for single-stain images.
