## Supplementary Tables for "Seeing or believing in hyperplexed spatial proteomics via antibodies. New and old biases for an image-based technology"

### Sheet: File content and liks
This is a Supplementary Table file for the manuscript:
“Seeing or believing in hyperplexed spatial proteomics via antibodies.”
By:
Bolognesi, Maddalena; Dall'Olio, Lorenzo; Maerten, Amy; Borghesi, Simone; Castellani, Gastone; Cattoretti, Giorgio
List of tabs in this file:
Primary and secondary Abs	Primary and secondary antibody specifications
Table-allCellsClassified	Classification of all BRAQUE clusters in the HubMap lymph node
Table-stromalCells	Classification of all BRAQUE stromal cell clusters in the HubMap lymph node
QuPathMeasurements-IHC_IF	Measurements and settings for QuPath
50shades-Survey	Observer's scores for the "50 shades of grey" website
PathologistsScoring	Scoring sheets and biometric info for all pathologists scoring bit-degraded images
BitDepth-chahnnelsEquivalence	Chart with equivalence calculations between bits, channels and colors.
VisionLimitsReferences	References to limitation of human visions, else than published papers.
Supplementary data available at:
(2024) Bicocca Open Archive Research Data, V1, doi: 10.17632/kmxz7fgydx.1

### Sheet: Primary and secondary Abs
PRIMARY ANTIBODIES
Name	clone	Isotype	validated	val. type	Comment	cat n.	Company	Dilution	lot	RRID_AB:
Cytokeratin 8/18	EP17/EP30	Rb Mab		1,2	FRC, clean	IR094	Dako (Agilent)	pre-diluted	11314607	N/A
pan CK	AE1-AE3	mo IgG1		1	FRC + background	Cat# GA053	Dako (Agilent)	pre-diluted	N/A	AB_2892089
pan CK	AE3	mo IgG1		1,2	FRC + background	N/A	T.T. Sun	1:100	N/A	N/A
Cytokeratin 18	DC-10	mo IgG1		1	FRC subpop, clean	M7010	Dako (Agilent)	1µg/ml	00058472	AB_2133299
Cytokeratin 8	TROMA-1	rat IgG2a	no	1	diffuse nuclear stain on FFPE	MABT329-25UG	Merck Sigma Aldrich	1µg/ml	3321792	AB_2891089
Cytokeratin 8	1E8	mo IgG2a		1	FRC subpop, background	sc-58736	SCBT	1µg/ml	E1807	AB_784190
Emerin	H-12	mo IgG2b	no		nuclear membrane	sc-25284	SCBT	1µg/ml	N/A	AB_2100051
validation type:
1	historic
2	in house, independent Ab
3	in house, orthogonal
SECONDARY ANTIBODIES
Name						cat n.	Company			RRID_AB:
Alexa Fluor® 488 AffiniPure Donkey Anti-Rabbit IgG (H+L) (min X Bov, Ck, Gt, GP, Sy Hms, Hrs, Hu, Ms, Rat, Shp Sr Prot)						711-545-152	Jackson Immunoresearch	1:200		AB_2313584
Alexa Fluor® 488 AffiniPure Donkey Anti-Mouse IgG (H+L) (min X Bov, Ck, Gt, GP, Sy Hms, Hrs, Hu, Rb, Rat, Shp Sr Prot)						715-545-151	Jackson Immunoresearch	1:200		AB_2341099
Rhodamine Red™-X (RRX) AffiniPure Donkey Anti-Rabbit IgG (H+L)(min X Bov, Ck, Gt, GP, Sy Hms, Hrs, Hu, Ms, Rat, Shp Sr Prot)						711-295-152	Jackson Immunoresearch	1:200		AB_2340613
Rhodamine Red™-X (RRX) AffiniPure Donkey Anti-Mouse IgG (H+L)(min X Bov, Ck, Gt, GP, Sy Hms, Hrs, Hu, Rb, Rat, Shp Sr Prot)						715-295-151	Jackson Immunoresearch	1:200		AB_2340832
Alexa Fluor® 647 AffiniPure Donkey Anti-Rabbit IgG (H+L)(min X Bov, Ck, Gt, GP, Sy Hms, Hrs, Hu, Ms, Rat, Shp Sr Prot)						711-605-152	Jackson Immunoresearch	1:200		AB_2492288
Alexa Fluor® 647 AffiniPure Donkey Anti-Mouse IgG (H+L)(min X Bov, Ck, Gt, GP, Sy Hms, Hrs, Hu, Rb, Rat, Shp Sr Prot)						715-605-151	Jackson Immunoresearch	1:200		AB_2340863
Alexa Fluor™ 647 Tyramide conjugate						B40958	Thermo Fisher	as directed		N/A
ImmPRESS™-VR ANTI-MOUSE IgG KIT (min Bov, Gt, Sh, Sw, Cat, Dog, Rb, Hu)						MP-6402-15	Vector	undiluted		N/A
ImmPRESS™-VR ANTI-Rabbit IgG KIT (min Bov, Gt, Sh, Sw, Cat, Dog, Mo, Rat, Hu)						MP-6401-15	Vector	undiluted		N/A
The list of CODEX antibodies used is accessible at the Globus file manager potal here:
https://g-d00e7b.09193a.5898.dn.glob.us/c95d9373d698faf60a66ffdc27499fe1/extras/QC_antibody_panel_Rel2jn.xlsx

### Sheet: Table-allCellsClassified
Total: 188450		BRAQUE						Comparison of the frequencies of cell types in BRAQUE vs Phenograph
Clust #		Cell classification	Tier 1	Tier 2	Tier 3	CD44/45/45R0			BRAQUE			Phenograph
-1	12891	junk (BRAQUE default)							N clusters			N clusters
0	747	FDC subpop	CD21	CD35 PDPN CD20 CD44	CK			T cells	3	0.0112897
1	309	CK+ endothelium	SMA CD31 Vim CollIV CD34 CK CD35	PDPN		neg		activated T cells	1	0.0240375		1	0.0113611
2	266	MZ B cells	DR CD21 CD20	CD44 CD35 CD1c ECAD PDPN	CK			proliferating T cells	2	0.0159092
3	457	CK+ FRC	SMA CollIV PDPN CK CD35			neg		T reg	2	0.0331456		1	0.0248183
4	284	Lyve1+ endothelium	CD31	VIM CD107a Lyve1	CollIV	neg		activated Treg	1	0.00062657
5	324	B cells	CD45RO	CD21 CD45	CD3 CD4 FOXP3			CD4	4	0.0762479		3	0.207424
6	423	CK+ FRC	SMA CollIV PDPN CK CD35	CD34		neg		CD4 CD45RO+	3	0.0957627
7	236	Centrocytes	CD21	PDPN	CK			CD8	3	0.111877		2	0.132783
8	999	Centrocytes	CD21 CD35 PDPN	CD20	CK			B cells	3	0.120888		2	0.146092
9	464	Centrocytes	CD21 CD35	PDPN ECAD CD20	CK			MZ B cells	6	0.0701132		1	0.0552613
10	4543	MZ B cells	CD21	CD35 CD20	CK			Centrocytes	3	0.00967766		1	0.0095463
11	1384	CK+ endothelium	CD34 CD31 CollIV	VIM	CK SMA	neg		Histiocytes	4	0.0806794		2	0.0907031
12	197	CK+ FRC	CollIV SMA	CK PDPN CD35 CD34 VIM CD31		neg		phagocytes CD68+	3	0.0176237
13	170	endothelium	CD31 VIM CollIV CD34	SMA		neg		Lyve1+ sinus Macs	1	0.00640241		1	0.0703157
14	400	endothelium	CollIV CD31	VIM	CD34 SMA	neg		Neutrophils	1	0.0103099
15	373	CD4 CD45RO+	CD45RO	CD45 DR CD4 CD3 C44				endothelium	10	0.0399923		3	0.0573733
16	1395	Lyve1+ endothelium	VIM	Lyve1 CD107a CD31 CollIV		neg		Lyve1+ endothelium	8	0.0498693
17	44	endothelium	CD34	CD21 CD31 CollIV CD35	CK VIM	neg		CK+ endothelium	3	0.0175269
18	1384	CK+ endothelium	CD34	CollIV	CD31 VIM CK	neg		CK+ FRC	9	0.0775865		3	0.0628867
19	10380	CD8	CD8	CD3				myofibroblasts	3	0.00239236
20	224	Lyve1+ endothelium	Lyve1 CD15	VIM CD107a CD31		quest		fibroblasts	5	0.0442928
21	126	unclear						FDC subpop	2	0.00951817		1	0.0208384
22	1836	CK+ FRC	SMA	CD35 CK CollIV	VIM PDPN	quest		junk	3	0.0569609
23	32	CK+ FRC	SMA	CD35 CK CollIV		pos (45RO)		ToBeRenamed	2	0.00872071		1	0.0226161
24	56	myofibroblasts	CD34	SMA	CK CollIV	neg		unclear	4	0.00854983
25	93	endothelium	CD34 Vim SMA CD31	CollIV	CK CD35	neg		NB: for BRAQUE, cluster -1 cell counts were not part of the total
26	23	ToBeRenamed	CD15 CD31 VIM
27	1508	ToBeRenamed	CD15	CD5
28	644	endothelium	VIM	CD31 CollIV CD34	SMA	neg
29	448	endothelium	CD31	VIM	CollIV CD34 PDPN	neg
30	6736	Histiocytes	CD163	CD107a CD68 CD11c	CD4
31	336	fibroblasts	VIM	PDPN CollIV CD31		CD44+
32	334	myofibroblasts	CollIV	CD34 SMA		neg
33	859	unclear	Ki-67
34	1124	Lyve1+ sinus Macs	CD163 Lyve1	CD107 CD31
35	3908	Lyve1+ endothelium	Lyve1 VIM CD31 CD107a			neg
36	3275	fibroblasts	VIM	CollIV	CD107a CD31 Lyve1	neg
37	111	endothelium	VIM	CollIV CD31 CD34 SMA		neg
38	1446	CD8	CD8	CD45RO
39	110	activated Treg	DR CD4 FOXP3 CD3 CD44 CD5
40	1437	T reg	FOXP3 CD4 CD3 CD45 CD45RO CD5
41	32	Lyve1+ endothelium	Lyve1 DR	CD107a VIM		pos (45RO)
42	4220	activated T cells	DR	CD4
43	100	MZ B cells	VIM	CD35 CD21	CK
44	924	FDC subpop	PDPN	CD21 CD35
45	4163	MZ B cells	CD35 CD21 CD20	CD44 CD1c	CK
46	2644	endothelium	CD34	CollIV	CD31	neg
47	2467	proliferating T cells	Ki-67	CD1c
48	326	proliferating T cells	CD45RO	CD45	Ki-67 CD3
49	7119	CD4 CD45RO+	CD45RO CD45	CD4 CD3
50	471	unclear
51	693	MZ B cells	CD35 CD21 CD1c CD20 CD44	DR
52	9320	CD4 CD45RO+	CD45	CD4 CD3 CD5 CD45RO CD44
53	2033	endothelium	CollIV	VIM CD31 CD34 SMA	CK	neg
54	1268	fibroblasts	PDPN	VIM CollIV		PDPN
55	4382	T reg	FOXP3	CD4 CD3 CD45 CD5
56	2931	CK+ FRC	PDPN	CollIV VIM CD44 CK SMA		PDPN
57	19329	B cells	CD20	DR CD21 CD44
58	13	junk
59	30	myofibroblasts	CollIV	PDPN	SMA	PDPN
60	272	CK+ FRC	CollIV	SMA CD34 Vim CD31 PDPN CK		neg
61	2544	MZ B cells	CD1c	DR CD20 CD11c CD44 ECAD
62	1810	Neutrophils	CD15
63	7815	CD8	CD8	CD3
64	807	phagocytes CD68+	CD68	CD163 CD107a
65	1943	phagocytes CD68+	CD68	CD163 CD107a
66	1570	B cells	CD20 CD11c	CD44 CD21 DR	CK
67	3032	Histiocytes	CD11c	CD4
68	45	unclear
69	3814	Histiocytes	CD107a	CD68 VIM CD163 CD11c Lyve1
70	941	T cells	CD8 CD4 CD3
71	1622	Lyve1+ endothelium	Lyve1			neg
72	434	endothelium	CD31 VIM CollIV CD34			neg
73	1385	fibroblasts	VIM			neg
74	884	Lyve1+ endothelium	VIM Lyve1 CD107a CD31			neg
75	406	Lyve1+ endothelium	Lyve1 CD31			neg
76	1576	CD4	CD4	CD3	CK
77	6207	CD4	CD4 CD3 CD5	CD44 CD45
78	5567	CK+ FRC	SMA	CK VIM		neg
79	344	phagocytes CD68+	CD68	CD163
80	621	T cells	CD3
81	582	Histiocytes	CD163
82	1512	fibroblasts	ECAD			neg
83	1168	CD4	CD3 CD4	CD5
84	2245	junk
85	420	T cells	CD45RO	CD45
86	4435	CD4	CD4 CD3 CD5
87	1906	CK+ FRC	CK			neg
88	7742	junk
		PHENOGRAPH
		Cell classification
1	4262	ToBeRenamed
2	10341	CK+ FRC
3	4677	T reg
4	11486	B cells
5	13018	CD4
6	13637	CD4
7	248	CK+ FRC
8	3069	Neutrophils (CD10)
9	10414	MZ B cells
10	13864	CD8
11	3927	FDC subpop
12	1799	Centrocytes
13	1262	CK+ FRC
14	2319	endothelium
15	9424	Histiocytes
16	12434	CD4
17	13251	Lyve1+ sinus Macs
18	2868	cDC2
19	7669	Histiocytes
20	4119	endothelium
21	11159	CD8
22	4374	endothelium
23	5476	cDC1
24	5167	sinusoidal macs
25	16045	B cells
26	2141	activated T cells

### Sheet: Table-stromalCells
Cluster #	cell number	Cell classification	Tier 1	Tier 2	Tier 3	CD44/45/45R0
0	747	FDC subpop	CD21	CD35 PDPN CD20 CD44	CK	neg
1	309	CK+ endothelium	SMA CD31 Vim CollIV CD34 CK CD35	PDPN	0	neg
3	457	CK+ FRC	SMA CollIV PDPN CK CD35	0	0	neg
4	284	Lyve1+ endothelium	CD31	VIM CD107a Lyve1	CollIV	neg
6	423	CK+ FRC	SMA CollIV PDPN CK CD35	CD34	0	neg
11	1384	CK+ endothelium	CD34 CD31 CollIV	VIM	CK SMA	neg
12	197	CK+ FRC	CollIV SMA	CK PDPN CD35 CD34 VIM CD31	0	neg
13	170	endothelium	CD31 VIM CollIV CD34	SMA	0	neg
14	400	endothelium	CollIV CD31	VIM	CD34 SMA	neg
16	1395	Lyve1+ endothelium	VIM	Lyve1 CD107a CD31 CollIV	0	neg
17	44	endothelium	CD34	CD21 CD31 CollIV CD35	CK VIM	neg
18	1384	CK+ endothelium	CD34	CollIV	CD31 VIM CK	neg
20	224	Lyve1+ endothelium	Lyve1 CD15	VIM CD107a CD31	0	quest
22	1836	CK+ FRC	SMA	CD35 CK CollIV	VIM PDPN	quest
23	32	CK+ FRC	SMA	CD35 CK CollIV	0	pos (45RO)
24	56	myofibroblasts	CD34	SMA	CK CollIV	neg
25	93	endothelium	CD34 Vim SMA CD31	CollIV	CK CD35	neg
28	644	endothelium	VIM	CD31 CollIV CD34	SMA	neg
29	448	endothelium	CD31	VIM	CollIV CD34 PDPN	PDPN
31	336	fibroblasts	VIM	PDPN CollIV CD31	0	CD44+
32	334	myofibroblasts	CollIV	CD34 SMA	0	neg
35	3908	Lyve1+ endothelium	Lyve1 VIM CD31 CD107a	0	0	neg
36	3275	fibroblasts	VIM	CollIV	CD107a CD31 Lyve1	neg
37	111	endothelium	VIM	CollIV CD31 CD34 SMA	0	neg
41	32	Lyve1+ endothelium	Lyve1 DR	CD107a VIM	0	pos (45RO)
44	924	FDC subpop	PDPN	CD21 CD35		neg
46	2644	endothelium	CD34	CollIV	CD31	neg
53	2033	endothelium	CollIV	VIM CD31 CD34 SMA	CK	neg
54	1268	fibroblasts	PDPN	VIM CollIV	0	PDPN
56	2931	CK+ FRC	PDPN	CollIV VIM CD44 CK SMA	0	PDPN
59	30	myofibroblasts	CollIV	PDPN	SMA	PDPN
60	272	CK+ FRC	CollIV	SMA CD34 Vim CD31 PDPN CK	0	neg
71	1622	Lyve1+ endothelium	Lyve1	0	0	neg
72	434	endothelium	CD31 VIM CollIV CD34	0	0	neg
73	1385	fibroblasts	VIM	0	0	neg
74	884	Lyve1+ endothelium	VIM Lyve1 CD107a CD31	0	0	neg
75	406	Lyve1+ endothelium	Lyve1 CD31	0	0	neg
78	5567	CK+ FRC	SMA	CK VIM	0	neg
82	1512	fibroblasts	ECAD	0	0	neg
87	1906	CK+ FRC	CK	0	0	neg

### Sheet: QuPathMeasurements-IHC_IF
ROUTINE AE1-AE3 IHC							QuPath analysis	AE1-AE3 routine	IF	TSA
Image	Num Detections	Num Negative	Num Positive	Positive %			Setup parameters
LNSae1ae3-1.ndpi	1061319	1007271	54048	0.0509253			Detection img	H&E	DAPI	DAPI
LNSae1ae3-2.ndpi	238513	230736	7777	0.0326062			Requested pixel size (µm)	0.5	0.5	0.5
LNSae1ae3-3.ndpi	731328	588614	142714	0.195144			Nucleus parameters
LNSae1ae3-4.ndpi	254602	246318	8284	0.0325371			Background radius (µm)	8	8	8
LNSae1ae3-5.ndpi	263065	222980	40085	0.152377			Median filter radius (µm)	0	0	0
Average	509765	459184	50581.6	0.0927178			Sigma (µm)	1.5	1.5	1.5
± SD	332520	306739	49460.9	0.0678704			Minimim area (µm2)	10	10	10
							Maximum area (µm2)	400	400	400
PAN KRT8-18 IHC							Intensity parameters
Image	Num Detections	Num Negative	Num Positive	Positive %			Threshold	0.1	1-15	1-15
KRT18-DC10_LNS1.ndpi	633326	582688	50638	0.0799557			Max background intensity	2
KRT18-DC10_LNS2.ndpi	252652	243753	8899	0.0352224			Spit by shape	✓	✓	✓
KRT8_18-LNS3.ndpi	372813	300272	72541	0.194577			Cell parameters
KRT8_18-LNS4.ndpi	428417	423134	5283	0.0123314			Cell expansion (µm)	2	2	2
Average	421802	387462	34340.2	0.0805217			Include cell nucleus	✓	✓	✓
± SD	137657	130039	28357.1	0.0701979			General parameters
							Smooth boundaries	✓	✓	✓
PAN KRT8-18 IF							Make measurements	✓	✓	✓
Image	Num Detections	Num Negative	Num Positive	Positive %			Intensity threshold parameters
KRT8_18-LNS3 (FITC).ndpis	773123	444084	329039	0.425597			Score component	Cyto DAB mean	Fluorescent cytoplasm mean	Fluorescent cytoplasm mean
KRT8_18-LNS1 (TRITC).ndpis	620026	401545	218481	0.352374					FITC, TRITC, Cy5	Cy5
KRT18-DC10_LNS3 (TRITC).ndpis	323097	250604	72493	0.224369			Threshold 1+	0.1	20-30-2	10
KRT8_18-LNS5 (Cy5).ndpis	221804	166710	55094	0.24839			Threshold 2+	0.4	20	20
KRT8_18-LNS3 (Cy5).ndpis	814328	711855	102473	0.125838			Threshold 3+	0.6	30	30
Average	550476	394960	155516	0.275314			Single threshold	✓	✓	✓
± SD	238224	187518	103794	0.104103
PAN KRT8-18 IF TSA
Image	Num Detections	Num Negative	Num Positive	Positive %
KRT18-DC10_LNS6_TSA.ndpis	522862	488152	34710	0.0663846
KRT8_18-LNS5_TSA.ndpis	286462	198871	87591	0.305768
KRT8_18-LNS6_TSA.ndpis	502520	295044	207476	0.412871
Average	437281	327356	109926	0.261675
± SD	106968	120288	72277.9	0.144848

### Sheet: 50shades-Survey
Notes	score	AGE	sex	PROFESSION
43,m,14	26	43	M	14
68. M, 43	30	68	M	43
31/M/1,5	35	31	M	15
45, F, 13	36	45	F	13
37, M, 7	37	37	M	7
33, femmina, non sono un patologo	38	38	F	0
43 anni, maschio, patologo da 13 anni	38	43	M	13
	38	71	M	30
29 anni, maschio, medico specializzando al terzo anno	39	29	M	3
32, M, 4 (ricercatore)	39	32	M	4
38 anni, donna, quarto anno di specializzazione.	41	38	F	4
45 anni, maschio, patologo da 20 anni	41	45	M	20
30aa, Maschio, 4anni (medico specializzando)	42	30	M	4
63 anni, maschio, 36 anni di professione	43	63	M	36
32, M, 6	44	32	M	6
M	11	F	3
age	43	13.7685
profess	14.1333	12.9552
scores	37.8	4.76895

### Sheet: PathologistsScoring
Scoring results for 12 pathologists for each of the 4-images sets.
Correct assesment of bit depth = 1; incorrect: 0
	Type of image	Pathologist	1	2	3	4	5	6	7	8	9	10	11	12
Steenbras	HiDet
A	HiDet	8 bit/255	0	0	0	0	1	1	1	1	1	0	0	0
D	HiDet	6 bit/64	1	0	0	0	1	1	1	1	1	0	1	0
B	HiDet	5 bit/32	0	1	0	1	1	1	1	1	1	0	1	1
C	HiDet	4 bit/16	1	1	1	1	1	1	1	1	1	1	0	1
EM	LowDet
D	LowDet	8 bit/255	1	1	0	1	1	1	1	0	1	0	0	1
A	LowDet	6 bit/64	1	0	0	1	1	1	1	0	1	0	1	0
C	LowDet	5 bit/32	1	0	0	1	1	1	1	0	1	0	0	0
B	LowDet	4 bit/16	1	1	0	1	1	1	1	0	1	0	1	1
EMhiPWR	LowDet
B	LowDet	8 bit/255	0	1	0	1	0	0	0	0	0	0	1	0
D	LowDet	6 bit/64	0	0	0	0	0	0	1	0	0	0	0	1
A	LowDet	5 bit/32	0	0	0	0	0	0	1	0	0	0	0	1
C	LowDet	4 bit/16	1	1	0	1	0	0	0	0	0	0	0	0
Hiacynths	LowDet
B	LowDet	8 bit/255	0	0	1	0	1	1	1	0	0	0	1	0
D	LowDet	6 bit/64	0	0	0	0	1	0	1	0	0	1	0	0
A	LowDet	5 bit/32	1	0	0	0	1	0	0	0	0	0	0	1
C	LowDet	4 bit/16	1	0	1	1	1	0	0	0	0	1	1	1
Colon	HiDet
A	HiDet	8 bit/255	0	0	0	0	0	1	0	0	0	0	0	0
D	HiDet	6 bit/64	0	0	0	0	0	0	0	1	0	0	0	1
B	HiDet	5 bit/32	1	1	0	1	1	0	0	0	1	0	1	0
C	HiDet	4 bit/16	1	1	1	1	1	1	0	0	1	0	0	1
Colon similar	HiDet
A	HiDet	diverse	1	0	0	1	1	1	0	1	1	1	1	1
B	HiDet	identical	1	0	0	1	1	0	0	0	0	0	1	1
C	HiDet	identical	1	0	1	1	1	1	1	1	1	0	0	1
D	HiDet	diverse	1	0	1	1	1	0	1	0	0	0	0	1
Mouse brain	LowDet
A	LowDet	8 bit/255	0	0	0	0	1	1	0	1	0	0	0	1
D	LowDet	6 bit/64	0	0	0	0	1	0	1	0	1	1	0	0
B	LowDet	5 bit/32	0	0	0	1	1	0	0	1	0	0	1	0
C	LowDet	4 bit/16	1	1	1	1	1	0	1	0	0	0	0	1
StiatedMuscle	LowDet
B	LowDet	8 bit/255	1	1	0	0	1	0	1	0	1	0	0	0
C	LowDet	6 bit/64	1	1	0	0	1	0	1	1	1	1	1	0
A	LowDet	5 bit/32	1	1	1	0	1	1	1	0	1	1	1	0
D	LowDet	4 bit/16	1	1	1	1	1	1	1	1	1	1	0	1
Testis	HiDet
A	HiDet	8 bit/255	1	1	0	1	1	0	0	1	1	0	1	0
D	HiDet	6 bit/64	1	1	0	1	1	0	0	0	1	0	0	0
B	HiDet	5 bit/32	1	1	1	1	1	1	1	1	1	1	0	1
C	HiDet	4 bit/16	1	1	1	1	1	1	1	0	1	1	1	1
LCH	HiDet
C	HiDet	8 bit/255	0	1	1	1	1	1	0	0	1	0	0	1
D	HiDet	6 bit/64	0	0	0	1	0	1	0	0	1	0	0	0
B	HiDet	5 bit/32	0	0	1	1	0	1	0	1	1	0	1	0
A	HiDet	4 bit/16	0	1	0	1	1	1	1	0	1	0	0	0
CD3	LowDet
C	LowDet	8 bit/255	0	1	0	0	1	1	0	0	0	0	1	0
D	LowDet	6 bit/64	0	1	0	0	1	1	0	0	0	0	0	0
A	LowDet	5 bit/32	1	1	1	1	1	1	1	0	1	0	0	1
B	LowDet	4 bit/16	1	1	1	1	1	1	1	0	1	0	0	1
CD30	LowDet
A	LowDet	8 bit/255	0	0	1	0	1	0	0	1	0	0	0	0
D	LowDet	6 bit/64	0	0	0	0	0	0	1	0	0	0	1	1
B	LowDet	5 bit/32	1	0	0	1	0	0	0	1	1	1	0	0
C	LowDet	4 bit/16	1	1	1	1	1	1	1	0	1	0	1	0
CD30 dissimilar	LowDet
A	LowDet	identical	1	1	1	1	0	1	1	1	1	0	1	1
B	LowDet	identical	0	1	1	1	1	1	0	0	1	0	1	1
C	LowDet	diverse	0	1	1	1	0	1	0	0	1	0	1	1
D	LowDet	identical	1	1	1	1	1	0	1	1	1	0	1	1
CD68	LowDet
C	LowDet	8 bit/255	1	0	0	1	1	0	0	1	0	0	0	0
B	LowDet	6 bit/64	1	0	0	0	1	0	1	0	0	0	0	1
D	LowDet	5 bit/32	1	1	1	0	1	0	0	0	0	0	1	0
A	LowDet	4 bit/16	1	1	1	1	1	1	1	1	1	0	0	1
PAS	LowDet
A	LowDet	8 bit/255	1	1	0	1	0	0	0	0	0	0	0	0
C	LowDet	6 bit/64	1	1	0	1	0	0	0	0	1	1	0	1
D	LowDet	5 bit/32	1	0	1	0	1	1	0	1	0	0	1	0
B	LowDet	4 bit/16	1	0	1	0	1	1	0	1	1	1	1	1
Jones	LowDet
A	LowDet	8 bit/255	1	1	1	1	1	1	1	0	1	0	0	0
C	LowDet	6 bit/64	1	1	1	1	1	1	1	0	1	1	0	0
D	LowDet	5 bit/32	1	1	1	1	1	1	1	1	1	1	0	1
B	LowDet	4 bit/16	1	1	1	1	1	1	1	1	1	1	0	1
Trichrome	LowDet
B	LowDet	8 bit/255	1	1	1	0	0	0	1	0	0	0	0	0
C	LowDet	6 bit/64	1	1	0	0	0	0	0	0	0	1	1	0
A	LowDet	5 bit/32	0	1	0	0	0	1	0	0	0	0	1	1
D	LowDet	4 bit/16	0	1	0	1	0	1	0	0	0	1	0	1
CD4_FoxP3_DAPI	LowDet
C	LowDet	8 bit/255	0	0	1	1	1	0	1	0	0	0	0	0
A	LowDet	6 bit/64	0	0	0	1	1	0	1	0	0	0	0	0
B	LowDet	5 bit/32	0	0	1	1	1	0	1	0	1	1	0	0
D	LowDet	4 bit/16	1	0	0	1	1	0	1	0	0	0	0	0
Laddering monchrome img		bit	7.5	8	7.5	7.5	8	7.5	7.5	8	7.5	7.5	8	7.5
Age			45	39	41	32	32	29	33	44	28	71	30	30
Sex			M	F	F	M	M	M	F	m	M	M	M	F
Experience			10	15	10	9	4	4	5	15	2	31	1	1
Screen type			Apple	Dell UP3216Q	Apple	hannspree HP205	HP Z24n G2	EIZO RX66	HP247HJB	hannspree- HANNSG	NA	Retina	FUJITSU	HP205DJB
Dimension			13.6"	32"	16"	19.5"	24"	30"	23.8"	23.6"	N/A	13.3"	N/A	20"
Resolution			2560x1664	3840x2160	3072x1920	1600x0900	1920x1200	3280x4096	1920x1080	1600x0900	1920x1080	2560x1600	1600x0900	1600x0900
sq-pixel values			4259840	8294400	5898240	1440000	2304000	13434880	2073600	1440000	2073600	4096000	1440000	1440000
Used for work/diagn.			N	Y	N	Y	Y	N	Y	Y	Y	N	Y	N

### Sheet: BitDepth-channelsEquivalence
Bit depth	RGB depth	channels	N. colors (bpp)
8	24	256	16,777,216
7	21	128	2,097,152
6	18	64	262,144
5	15	32	32,768	<- putative limit below which posterization is appreciable
4	12	16	4,096
3	9	8	512
2	6	4	64

### Sheet: VisionLimitsReferences
This table contains anecdotal references to limits in the discriminative power of the human vision.
Statement	Source	web link	last accessed
The human eye tends not to register changes in the numbers above 35,	Adobe Photoshop	https://www.adobe.com/creativecloud/photography/discover/posterize-photo.html	June 5th, 2024
It has been suggested that from the perspective of grays, human eyes cannot perceptually see the difference between 32 and 256 grayl evel intensities	PixelCraft photo blog	https://pixelcraft.photo.blog/tag/human-eye/	June 5th, 2024
For a "typical" display, humans can distinguish something more than 32 levels and something less than 64 levels. That is, we can distinguish more than 5 bits but less than 6 bits.	EXPERIMENTS IN HUMAN VISUAL PERCEPTION	https://www.cs.unm.edu/~brayer/vision/perception.html	June 5th, 2024
